# Genome-wide CRISPR knockout screening with viral replicons for identification of host factors involved in viral replication

**DOI:** 10.1101/2025.01.09.632058

**Authors:** Karen W. Cheng, Madhura Bhave, Andrew Markhard, Duo Peng, Karan D. Bhatt, Katherine Travisano, Josette V. Medicielo, Sanae Lembirik, Leila Njoya, Manu Anantpadma, Jens H. Kuhn, Andreas S. Puschnik, Amy Kistler

## Abstract

Pooled CRISPR knockout (KO) screens using live viruses are a proven and valuable approach for identifying essential host factors acting across viral life cycles. Here we describe the development of a pooled genome-wide CRISPR KO screening approach using stable viral replicon cell lines to specifically identify host factors essential for viral replication. Virus replicons are non-infectious, therefore enabling the study of highly virulent viruses under standard biosafety level 2 containment. We developed a stable fluorescent dengue virus type 2 (DENV-2) replicon cell line to perform a pooled genome-wide FACS-based CRISPR KO screen. This benchmark DENV-2 replicon screen successfully identified host genes previously known to be required for viral DENV-2 replication (e.g., endoplasmic reticulum membrane complex and oligosaccharyltransferase complex components) and confirmed two additional genes (DOHH and ZFP36L2) involved in replication that have not been recovered in prior live virus screens. We applied this replicon screening approach to two highly divergent viruses: chikungunya virus (CHIKV), a positive-sense RNA virus that replicates at the plasma membrane, and Ebola virus (EBOV), a negative-sense RNA virus that replicates in cytoplasmic inclusion bodies. The CHIKV replicon screen identified two genes known to be required for replication (G3BP1 and G3BP2) and several additional, novel genes (CLEC4G, CSDE1, GOLGA7, HNF1A, and PCBD1). We verified two of them (CSDE1 and GOLGA7) in live CHIKV replication assays. A distinct set of genes (EHMT1, EHMT2, and USP7) were recovered in the EBOV replicon screen and were further confirmed using independent transient transfection assays. Thus, viral replicon-based screens provide a useful approach that can be extended to viruses of diverse taxa to identify host pathways essential for viral replication and to uncover potential novel targets for host-directed medical countermeasures.
