## Supplemental Table 2 for "Genome-wide CRISPR knockout screening with viral replicons for identification of host factors involved in viral replication"

### Sheet: Sheet1
Targeted gene	sgRNA sequence 1	sgRNA sequence 2	sgRNA sequence 3	sgRNA sequence 4	Source
PRKRA	AGATGATAACAGCTAAGCCA				Brunello library
DOHH	GTCACGCTCCTCAGCCGGCG				Brunello library
ZFP36L2	TCATCCACAACGCGGACGAG				Brunello library
UBE2G2	GTTGGGATGAAACATCTCAC				Brunello library
MYO19	TAGGGAATGCGTGTACACTG				Brunello library
EMC6	GCCGCCTCGCTGATGAACGG				Brunello library
SENP1	AAGATAGGGAATATACACTG				Brunello library
SEL1L	GCAACCCAGTTGGACAGAGT				Brunello library
PIAS4	GAAGCACGAGCTCGTCACCA				Brunello library
EIF2A	AATACTAATATATGTCCATG				Brunello library
TXN2	GGTGGCCAAGCAGCACGGGA				Brunello library
G3BP1	TACCACACCATCATTTAGCG	AGAAAGACAGCAAACACCTG			Brunello library
EIF3D	TCCGCAGAGACAAAGATCGT				Brunello library
ZDHHC23	TCTCAACAATCGCACAACAA				Brunello library
STAU2	AGGCAGTATAACTCCAACTG				Brunello library
PTBP2	TCATATTCGAAAATTACCTG
ELAVL1	TTGGGCGGATCATCAACTCG				Marceau et al., 2016
mir122	GAGTTTCCTTAGCAGAGCTG				Marceau et al., 2016
STT3A	GTACTCACGGATCAAACTCA				Marceau et al., 2016
EMC3	GTGCCACCTTCTCCTATGAC				Marceau et al., 2016
MAGT1	GAGCGAACATGGCAGCGCGT				Marceau et al., 2016
SSR2	CAATAGCAGGGGGATGCCGA				Marceau et al., 2016
STT3B	TACAGCAAAAGAGTCTACAT				Marceau et al., 2016
non targeting	GTATTACTGATATTGGTGGG				Addgene plasmid # 52963
MXRA8	GCGGCGGGTACCGAGGACCC	GGCGCGGATGCCTTTGAGCG			Brunello library
CEBPA	AGCCCCTGTACGAGCGCGT	CAGTTCCAGATCGCGCACTG			Brunello
RND2	CCACCTGCTCATGTGTAACA	TCAGAATCAGGATAGGCCAG			Brunello
CIPC	GCTCACTGGAAGACAAGCT	CATGACGACCATGGGAGACA			Brunello
FOXA2	TCCGTGAGCAACATGAACGC	CTCACAGGCTCAACTCGGGG			Brunello
PNMAL1	CACGCGGTACGGGCCCAGTG	TGCCATCTCCTCGAATTCAG			Brunello
BAG6	GACCTTACTATCCCGGATGG	GCACCTCGACATACTCCGCA			Brunello
GDF2	TTTGACAGGAGACATAGAGT				Brunello
FOXA1	AACATGTCCTATGCCAACCC	TGGACGGCGCGTACGCCATG			Brunello
SEPTIN6	ACTTCAGGGAATGACCCGTG	ACCTCCAAGAGAGCAACGTG			Brunello
POFUT2	TCCTGCAAAGTTACGCAGAG	CGGCGGCCGATATTCTGTCG			Brunello
EPS15L	TGGCCGATACGAGGCAAACG	TCCGTACCTGTGTTTGCTTG			Brunello
CSDE1	TTGAAGTATCATCGGACCGA	TCGTAATTCTAACTCCAAG			Brunello
CLEC4G	TCGAAGGACAGCCACGACGT	CCCTGCGGCTCCCAGGCTCG			Brunello
HNF1A	CTTACCGTGGACCTTACTGG	AGCAGCACAACATCCCACAG			Brunello
PCBD1	AGCACACAGGCTGAGCGCTG	CGTTAAACCATTCAGGATGG			Brunello
GOLGA7	ATGAACACCTTTCCGGACAC	CATGGAAACTCATTATGAGA			Brunello
G3BP2	AAGCTCCGGAATATTTACAC	CAACGACCTAGAGAACGACC			Brunello
vLpol	TATCCGACTCGCAATGTTCA				This study (CRISPick)
EHMT1	TTCGGCTGCTTCCATCAACG				Brunello
EHMT2	CTCCAGGTGGTTGTTCACCA				Brunello
USP7	AGATGTATGATCCCAAAACG				Brunello
EP300	CTGTAATAAGTGGCATCACG				Brunello
FBXO28	CGTCGTAGGACATAAAGCTG				Brunello
NPC1	AAAGAGTTACAATACTACGT	CACCAAACGTACCCAGACAA	AAGGTCTCACTAGGCATCG	AGTATCTGTATGTCAAGCGG	Brunello
DYNLL1	CAACATAGAGAAGGACATTG	CCACCTGGCATTGCATCGTG	TCCCACCTGGCATTGCATCG	CCCACCTGGCATTGCATCGT	Brunello
