## Supplemental Table 3 for "Genome-wide CRISPR knockout screening with viral replicons for identification of host factors involved in viral replication"

### Sheet: Sheet1
Name	Description	Source	Notes
DENV-2 16681 strain infectious clone	plasmid bearing viral genome for DENV-2 16681	Jan Carette, Stanford University
DENV-2 eGFP-blast replicon	Derivative of DENV-2 16681 infectious clone with the first 2786 nt of the DENV-2 genome sequence replaced with SacI–T7–5'UTR–capsid (1-102nt)--eGFP–Blasticidin–F2A–envelope (last 72nt)--NS1 (1-455nt)--EcoRI	This study
DENV-2 eGFP-zeocin replicon	Derivative of the DENV-2 eGFP-blast replicon with eGFP-blast sequences replaced with eGFP-zeocin sequences	This study
DENV-2 zeocin-eGFP-PEST	Derivative of the DENV-2 eGFP-blast replicon with eGFP-blast sequences replaced with zeocin-eGFP-PEST sequences	This study
CHIKVrepl SNAP-nsP3-sg-ZsGreen	plasmid bearing CHIKV replicon with SNAP-tagged nsP3 gene and the subgenomic promoter driving a zsGreen-puromycin resistance gene fusion replacing the ORF2 encoding structural proteins	Mark Harris, University of Leeds (Remenyi et al., 2017)
CHIKV rep SNAP-nSP3-sg-zeocin-eGFP-PEST	CHIKVrepl SNAP-nsP3-sg-ZsGreen with AvrII-zeocin-eGFP-PEST-PmeI substituted for AvrII-zsGreen-puromycin-PmeI	This study
CHIKVrepl nSP3wt-sg-zeocin-eGFP	CHIKVrepl SNAP-nsP3-sg-ZsGreen with AvrII-zeocin-eGFP-PmeI substituted for AvrII-zsGreen-puromycin-PmeI and SacII-nsP3-AgeI replacing SacII-SNAP-nsP3-AgeI	This study
CHIKVrepl nSP3wt-sg-eGFP-zeocin	CHIKVrepl SNAP-nsP3-sg-ZsGreen with AvrII-eGFP-zeocin-PmeI substituted for AvrII-zsGreen-puromycin-PmeI and SacII-nsP3-AgeI replacing SacII-SNAP-nsP3-AgeI	This study
pAKFi-357-EBOV 4cis	Hygromicin-marked PiggyBac donor vector with A4 insulator-CAG promoter-multicistronic EBOV transcript ("4cis" [NP-P2A-VP35-P2A-VP30-P2A-Lprotein])-rabbit globin poly(A)	This study
pAKFi-368-EBOV zeo-eGFP minigenome	T7-EBOV zeocin-eGFP minigenome (T7promoter-EBOV 5'UTR [731nt]--zeocin eGFP [in negative-sense orientation]--EBOV 3'UTR [472 nt]) cloned into EcoRV site in pUC57 vector	This study
